# Modulation of sensory behavior and food choice by an enteric bacteria-produced neurotransmitter

**DOI:** 10.1101/735845

**Authors:** Michael P. O’Donnell, Bennett W. Fox, Pin-Hao Chao, Frank C. Schroeder, Piali Sengupta

## Abstract

Animals coexist in commensal, pathogenic or mutualistic relationships with complex communities of diverse organisms including microbes^1^. Some bacteria produce bioactive neurotransmitters which have been proposed to modulate host nervous system activity and behaviors^2^. However, the mechanistic basis of this microbiota-brain modulation and its physiological relevance is largely unknown. Here we show that in *C. elegans*, the neuromodulator tyramine (TA) produced by gut-colonizing commensal *Providencia* bacteria can bypass the requirement for host TA biosynthesis to manipulate a host sensory decision. Bacterially-produced TA is likely converted to octopamine (OA) by the host tyramine beta-hydroxylase enzyme. OA, in turn, targets the OCTR-1 receptor on the ASH/ASI sensory neurons to modulate an aversive olfactory response. We identify genes required for TA biosynthesis in *Providencia*, and show that these genes are necessary for modulation of host behavior. We further find that *C. elegans* colonized by *Providencia* preferentially select these bacteria in food choice assays, and that this selection bias requires bacterially-produced TA. Our results demonstrate that a neurotransmitter produced by gut microbiota mimics the functions of the cognate host molecule to override host control of a sensory decision, thereby promoting fitness of both host and microbe.
