## Supplemental Table 1 for "Modulation of sensory behavior and food choice by an enteric bacteria-produced neurotransmitter"

### Sheet: Table_S2.csv
query	genome	protein_id	gene_number	percent_identity	alignment length	mismatches	gap opens	q. start	q. end	s. start	s. end	evalue	bit score				query_group	genus	species	group	Tyr-transporter	putative_transporter_accession	notes
NP_495743.1	NZ_CP009451.1	AIR05115.1	A	23.857	503	335	14	74	551	2312424	2313863	3.67e-27	127	43.94	0	3	Enterobacteriaceae		Cedecea neteri	Eukaryotic-type	No
NP_495743.1	NZ_CP018337.1	APM43794.1	A	25.176	425	277	10	149	550	2513535	2512315	4.07e-27	126	44	0	-2	Enterobacteriaceae		Klebsiella pneumoniae	Eukaryotic-type	No
NP_495743.1	LR134217.1	VEC30896.1	A	25.176	425	277	10	149	550	2421642	2420422	7.05e-27	125	43.76	0	-2	Enterobacteriaceae		Klebsiella aerogenes	Eukaryotic-type	No
NP_495743.1	NZ_LR134195.1	VEB72640.1	A	25.176	425	277	10	149	550	2759337	2760557	9.9e-27	125	44	0	3	Enterobacteriaceae		Raoultella planticola	Eukaryotic-type	No
NP_495743.1	NZ_CP024675.1	AYL66324.1	A	27.249	378	233	11	153	506	1974821	1973742	1.52e-26	125	45.77	0	-3	Enterobacteriaceae		Citrobacter werkmanii	Eukaryotic-type	No	AYL66323.1	sulfate transporter 3'
NP_495743.1	NC_015663.1	YP_004594091.1	A	24.471	425	280	10	149	550	4184045	4185265	8.56e-26	122	43.53	0	2	Enterobacteriaceae		Enterobacter aerogenes	Eukaryotic-type	No
NP_495743.1	LR134201.1	VEC01515.1	A	23.459	503	337	15	74	551	4280811	4282250	2.77e-25	120	44.14	0	3	Enterobacteriaceae		Cedecea lapag	Eukaryotic-type	No	VEC01517.1	MFS drug efflux transporter 3'
NP_495743.1	NZ_CP027618.1	AVO98864.1	A	25.059	423	278	10	149	550	6385	7599	9e-25	119	43.5	0	1	Enterobacteriaceae		Enterobacter cloacae	Eukaryotic-type	No
NP_495743.1	NZ_CP007215.2	not_annotated	A	27.105	380	235	11	149	506	2502387	2501308	2.79e-23	114	45.53	0	-1	Enterobacteriaceae		Enterobacter sacchari	Eukaryotic-type AADC	No
NP_495743.1	NZ_CP014007.1	ANI83054.1	A	26.247	381	237	11	149	506	2795354	2794275	2.48e-20	105	45.67	0	-1	Enterobacteriaceae		Kosakonia oryzae¾	Eukaryotic-type AADC	No
WP_131750819.1	NZ_CP017279.1	AOT43790.1	A	27.556	225	115	7	235	448	2372152	2372715	6.18e-07	61.2	44	0	1	Enterobacteriaceae		Enterobacter ludwigi	Eukaryotic-type AADC	No
WP_131750819.1	NZ_CP025225.1	AUJ80908.1	A	27.556	225	115	7	235	448	1604424	1603861	8.25e-07	60.8	44	0	-2	Enterobacteriaceae		Enterobacter cancerogenus	Eukaryotic-type AADC	No
NP_495743.1	NC_021591.1	WP_004948100.1	A	35.685	482	284	5	75	544	4528657	4527254	3.52e-93	323	55.39	0	-1	Enterobacterales		Serratia plymuthica	Eukaryotic-type	No
NP_495743.1	NC_021591.1	WP_004946268.1	B	25.478	471	322	11	80	540	3200577	3201932	1.08e-31	138	43.74	0	3	Enterobacterales		Serratia plymuthica	Eukaryotic-type	No
NP_495743.1	NC_021591.1	WP_004944506.1	C	22.51	502	339	14	74	549	2471029	2469596	8.09e-23	110	41.83	0	-1	Enterobacterales		Serratia plymuthica	Eukaryotic-type	No
NP_495743.1	NZ_CP007230.1	AHK20483.1	A	38.395	461	258	6	77	525	3172889	3174229	1.16e-89	313	55.53	0	2	Enterobacterales		Yersinia similis	Eukaryotic-type AADC	No
NP_495743.1	NZ_CP009935.1	AJJ85776.1	A	38.612	461	257	6	77	525	2393232	2391892	2.74e-89	311	55.1	0	-2	Enterobacterales		Yersinia pestis	Eukaryotic-type AADC	No
NP_495743.1	NZ_CP009935.1	AJJ85146.1	B	23.448	435	297	10	87	497	4373934	4372666	9.28e-29	129	44.83	0	-2	Enterobacterales		Yersinia pestis	Eukaryotic-type AADC	No
NP_495743.1	NC_013961.1	WP_004160306.1	A	25.806	434	293	6	128	544	3337160	3338425	1.85e-34	147	42.4	0	2	Enterobacterales		Erwinia amylovora	Eukaryotic-type AADC	No
NP_495743.1	NC_013961.1	WP_004155267.1	B	24.459	462	301	15	74	510	545797	547113	1.33e-24	116	43.94	0	1	Enterobacterales		Erwinia amylovora	Eukaryotic-type AADC	No
NP_495743.1	NC_010694.1	WP_012442725.1	A	25.576	434	294	6	128	544	3381088	3382353	1.12e-33	144	41.94	0	1	Enterobacterales		Erwinia tasmaniensis	Eukaryotic-type AADC	No
NP_495743.1	NC_010694.1	WP_012440204.1	B	24.459	462	301	14	74	510	517901	519217	3.24e-24	115	43.29	0	2	Enterobacterales		Erwinia tasmaniensis	Eukaryotic-type AADC	No
NP_495743.1	NZ_LR134494.1	VEI71612.1	A	26.471	476	315	13	80	542	3362830	3364191	4.75e-33	142	43.91	0	1	Enterobacterales		Serratia quinivorans	Eukaryotic-type	No
NP_495743.1	NZ_LR134494.1	VEI69639.1	B	22.355	501	341	14	74	549	2639690	2638257	9.21e-23	110	42.12	0	-2	Enterobacterales		Serratia quinivorans	Eukaryotic-type	No
NP_495743.1	NC_005126.1	WP_011148366.1	A	25.236	424	293	8	132	549	4994902	4996119	2.24e-32	140	44.58	0	1	Enterobacterales		Photorhabdus luminescens	Eukaryotic-type AADC	No	WP_011148364.1	aa transporter is ABC family, 5' of AADC
NP_495743.1	NZ_CP015281.1	AWK43834.1	A	25.236	424	293	8	132	549	4994900	4996117	2.3e-32	140	44.58	0	2	Enterobacterales		Photorhabdus laumondii	Eukaryotic-type AADC	No	AWK43838.1	APC family transporter 4 genes 3' of AADC
NP_495743.1	NZ_CP015281.1	AWK44143.1	B	24.679	389	272	5	128	507	5395138	5396268	1.07e-27	125	43.44	0	1	Enterobacterales		Photorhabdus laumondii	Eukaryotic-type AADC	No
NP_495743.1	NZ_FO704550.1	CDG16942.1	C	24.652	503	336	11	74	545	1237790	1239262	9.35e-31	135	42.35	0	2	Enterobacterales		Xenorhabdus doucetiae	Eukaryotic-type AADC	No
NP_495743.1	NZ_LN681227.1	CEK22266.1	A	26.41	390	266	5	127	507	1172861	1173994	1.9e-30	134	45.64	0	2	Enterobacterales		Xenorhabdus nematophila	Enterococcus-type	No
NP_495743.1	NZ_LN681227.1	CEK21254.1	B	24.28	486	311	12	92	543	221603	222991	2.71e-28	127	41.36	0	2	Enterobacterales		Xenorhabdus nematophila	Eukaryotic-type AADC	No
NP_495743.1	NZ_CP017481.1	ASY77237.1	A	23.765	425	283	10	149	550	3527780	3526560	4.62e-25	117	43.53	0	-3	Enterobacterales		Pectobacterium polaris	Eukaryotic-type AADC	No
NP_495743.1	NZ_CP026983.1	AYH14656.1	A	23.765	425	283	10	149	550	2333835	2332615	1.12e-24	116	43.06	0	-3	Enterobacterales		Pectobacterium parmentieri	Eukaryotic-type AADC	No
WP_131750819.1	NZ_CP027418.1	AVL75148.1	A	43.239	636	339	10	17	634	3514490	3516385	3.16e-159	512	64.94	0	2	Enterobacterales		Providencia rettgeri	Enterococcus-type	Yes	AVL75149.1
WP_131750819.1	NZ_LS483422.1	SQH13395.1	A	43.239	636	339	10	17	634	2357338	2355443	2.9e-156	503	64.78	0	-2	Enterobacterales		Providencia heimbachae	Enterococcus-type	Yes	SQH13394.1
WP_131750819.1	NC_013892.1	WP_012988791.1	A	42.628	624	341	9	27	634	2320115	2318247	1.13e-154	499	65.87	0	-3	Enterobacterales		Xenorhabdus bovienii	Enterococcus-type	No
WP_131750819.1	NC_005126.1	WP_041380082.1	C	41.506	624	348	8	27	634	2758879	2757011	1.41e-154	498	64.9	0	-3	Enterobacterales		Photorhabdus laumondii	Enterococcus-type	Yes	WP_011146576.1
WP_131750819.1	NZ_LN681227.1	CEK23162.1	C	42.381	630	340	9	27	634	2184346	2186232	6.61e-154	496	64.13	0	1	Enterobacterales		Xenorhabdus nematophila	Enterococcus-type	No
WP_131750819.1	NZ_LN681227.1	CEK22964.1	D	24.082	490	256	16	134	606	1930687	1929515	2.69e-20	102	40.61	0	-2	Enterobacterales		Xenorhabdus nematophila	Eukaryotic-type AADC	No
WP_131750819.1	NC_012962.1	WP_041381891.1	A	42.147	624	344	8	27	634	2673368	2671500	2.42e-153	495	64.42	0	-3	Enterobacterales		Photorhabdus asymbiotica	Enterococcus-type	Yes	WP_015834466.1
WP_131750819.1	NZ_FO704550.1	CDG17831.1	A	41.64	622	348	8	27	634	2189442	2191304	4.23e-152	491	64.79	0	3	Enterobacterales		Xenorhabdus doucetiae	Enterococcus-type	No
WP_131750819.1	NZ_FO704550.1	CDG17988.1	B	25.111	450	232	16	94	526	2428363	2429448	1.66e-18	96.3	42	0	1	Enterobacterales		Xenorhabdus doucetiae	Eukaryotic-type AADC	No
WP_131750819.1	NZ_LS483467.1	SQI35405.1	A	40.747	616	345	9	37	634	1957140	1958981	8.98e-143	464	64.61	0	3	Enterobacterales		Providencia alcalifaciens	Enterococcus-type	Yes	SQI35406.1
WP_131750819.1	NZ_CP034090.1	AZH05374.1	A	28.656	506	331	11	111	603	1419350	1417884	3.79e-57	214	49.6	0	-1	Enterobacterales		Proteus mirabilis	Enterococcus-type	No
WP_131750819.1	NZ_CP034090.1	AZH07695.1	B	24.696	247	161	11	254	492	4157313	4158002	3.35e-08	62.8	49.8	0	3	Enterobacterales		Proteus mirabilis	Morganella-type	No		Citrate transporter 5', carbohydrate transporter 3'
WP_131750819.1	NZ_CP026364.1	QAV24740.1	A	31.333	450	281	10	111	546	3473149	3471842	4.41e-54	206	50.44	0	-3	Enterobacterales		Proteus hauseri	Enterococcus-type	No
WP_131750819.1	NZ_CP026364.1	QAV22613.1	B	25.188	266	170	12	254	511	925226	924492	3.43e-08	62.8	49.25	0	-2	Enterobacterales		Proteus hauseri	Morganella-type	No		Carbohydrate transporter 3'
WP_131750819.1	NZ_LS483469.1	SQI45155.1	A	24.256	437	221	11	87	522	4522624	4521641	3.67e-21	104	41.88	0	-2	Enterobacterales		Serratia plymuthica	Enterococcus-type	No
WP_131750819.1	NZ_LR134493.1	VEI70442.1	A	24.096	415	213	12	84	497	4201131	4200190	1.19e-19	99.8	40.96	0	-3	Enterobacterales		Serratia rubidaea	Enterococcus-type	No
WP_131750819.1	NC_014306.1	WP_013202516.1	A	23.512	336	178	9	105	437	2813420	2814199	3.14e-09	66.2	39.88	0	2	Enterobacterales		Erwinia billingiae	Eukaryotic-type AADC	No
WP_131750819.1	NC_014306.1	WP_013202227.1	B	28.634	227	110	9	235	448	2507253	2507816	4.17e-07	59.3	43.61	0	3	Enterobacterales		Erwinia billingiae	Eukaryotic-type AADC	No
WP_131750819.1	NZ_CP026977.1	AYH36656.1	A	29.515	227	108	9	235	448	2495272	2494709	6.11e-09	65.1	44.49	0	-2	Enterobacterales		Pectobacterium parmentieri¾	Eukaryotic-type AADC	No
WP_131750819.1	NZ_CP022725.1	AXU97610.1	A	30.732	205	98	8	249	448	4646146	4646643	6.26e-09	65.1	46.34	0	1	Enterobacterales		Erwinia persicina	Eukaryotic-type	No
WP_131750819.1	NZ_CP027177.1	AVK35279.1	A	22.338	385	230	12	122	497	143012	142038	9.42e-09	64.7	41.3	0	-3	Enterobacterales		Morganella morganii	Morganella-type	Yes	AVK35278.1	Tyt1-like tyrosine transporter
WP_131750819.1	NZ_CP035668.1	QBB11674.1	A	23.368	291	199	9	230	514	750713	751531	2.28e-08	63.2	43.64	0	2	Enterobacterales		Edwardsiella piscicida	outgroup dec	possibly	QBB11674.1, QBB11676.1	2 AA permeases 3' glu-gaba transporter
WP_131750819.1	NZ_CP006792.1	AKS60189.1	A	26.923	182	94	6	257	437	1513306	1512875	8.38e-08	61.6	45.6	0	-3	Enterobacterales		Yersinia pestis	Eukaryotic-type	No
WP_131750819.1	NC_013960.1	WP_013033431.1	A	34.046	608	338	12	16	572	2556769	2558556	2.17e-98	338	54.28	0	1	Gammaproteobacteria		Nitrosococcus halophilus	Enterococcus-type	No
WP_131750819.1	NZ_CP038033.1	QBQ54742.1	A	33.668	597	333	12	27	572	1981285	1983039	1.09e-91	318	55.28	0	1	Gammaproteobacteria		Nitrosococcus wardiae	Enterococcus-type	No
WP_131750819.1	NZ_CP015413.1	AOT13567.1	A	30.645	682	400	16	11	634	2987506	2985506	9.04e-86	301	51.32	0	-1	Gammaproteobacteria		Pseudoalteromonas luteoviolacea	Eukaryotic AADC-type	No
WP_131750819.1	NZ_CP015413.1	AOT11921.1	B	27.606	518	255	20	87	576	844373	845650	3.41e-26	122	42.28	0	2	Gammaproteobacteria		Pseudoalteromonas luteoviolacea	Eukaryotic AADC-type	No
WP_131750819.1	NZ_CP034015.1	AZG72712.1	A	25.899	556	297	16	87	624	1842430	1841054	6.84e-28	128	41.19	0	-3	Gammaproteobacteria		Shewanella livingstonensis	Eukaryotic AADC-type	No
WP_131750819.1	NZ_CP025796.1	not_annotated	A	26.014	592	302	22	72	634	812301	813755	1.84e-26	123	42.23	0	3	Gammaproteobacteria		Vibrio owensii	Eukaryotic AADC-type			gene annotations missing
WP_131750819.1	NZ_CP025796.1	not_annotated	B	24.757	206	113	5	249	452	3763250	3763747	1.68e-05	56.2	45.63	0	2	Gammaproteobacteria		Vibrio owensii	Eukaryotic AADC-type			gene annotations missing
WP_131750819.1	NZ_CP013611.1	ALU43146.1	A	28.446	457	228	15	87	529	2142769	2141654	1.47e-25	120	42.45	0	-3	Gammaproteobacteria		Pseudoalteromonas rubra	Eukaryotic AADC-type	No
WP_131750819.1	NC_009831.1	WP_012143117.1	A	28.235	425	214	14	87	497	3352973	3354016	1.91e-25	120	44.71	0	2	Gammaproteobacteria		Shewanella sediminis	Eukaryotic AADC-type	No
WP_131750819.1	NZ_CP025537.1	AWB00725.1	A	25.637	589	304	23	72	632	3337983	3339431	3.02e-25	119	42.44	0	3	Gammaproteobacteria		Vibrio harveyi	Eukaryotic AADC-type	No
WP_131750819.1	NZ_CP025537.1	AWB00099.1	B	24.215	223	119	6	240	452	2601358	2601906	8.87e-06	57	44.84	0	1	Gammaproteobacteria		Vibrio harveyi	Eukaryotic AADC-type
WP_131750819.1	NC_006370.1	WP_011218230.1	A	25.94	532	268	20	107	616	1701403	1700120	1.11e-23	114	41.73	0	-3	Gammaproteobacteria		Photobacterium profundum	Eukaryotic AADC-type	No		5' porin
WP_131750819.1	NZ_CP018029.1	APE03373.1	A	25.789	570	295	21	38	578	3917621	3916209	1.99e-21	107	41.93	0	-1	Gammaproteobacteria		Alteromonas mediterranea	Eukaryotic AADC-type	No
WP_131750819.1	NZ_AP018045.1	BAX53107.1	A	23.605	466	255	15	162	624	1720959	1722062	1.48e-20	105	42.49	0	3	Gammaproteobacteria		Photobacterium damselae	Eukaryotic AADC-type	No	BAX53103.1	SLC6 family transporter upstream
WP_131750819.1	NZ_CP018321.1	AUI84032.1	A	26.096	502	264	19	38	524	4127741	4126512	8.89e-19	99.4	42.43	0	-1	Gammaproteobacteria		Alteromonas macleodii	Eukaryotic AADC-type	No
WP_131750819.1	NZ_LR134178.1	VEB37172.1	A	22.727	528	282	17	81	596	2740086	2738845	3.91e-17	94	39.2	0	-2	Gammaproteobacteria		Legionella sainthelens	Enterococcus-type	No
WP_131750819.1	NC_013861.1	WP_003636064.1	A	24.304	395	196	11	81	474	2769661	2768783	4.3e-17	94	40.51	0	-2	Gammaproteobacteria		Legionella longbeachae	Enterococcus-type	No
WP_131750819.1	NC_009348.1	WP_005318060.1	A	23.123	506	251	19	107	583	841977	840787	4.68e-12	77.4	38.54	0	-2	Gammaproteobacteria		Aeromonas salmonicida	Eukaryotic AADC-type	No
WP_131750819.1	NZ_CP030062.1	AWW33951.1	A	25.61	328	171	8	113	437	677841	678614	6.2e-10	70.9	39.94	0	3	Gammaproteobacteria		Mannheimia varigena¾	Eukaryotic AADC-type	No
WP_131750819.1	LS483299.1	SQE30531.1	A	25.915	328	170	10	113	437	817650	818423	1.31e-09	69.7	41.46	0	3	Gammaproteobacteria		Mannheimia haemolytica	Eukaryotic AADC-type	No
WP_131750819.1	NZ_CP013067.1	ALP40411.1	A	22.41	473	250	17	129	583	679421	678300	1.88e-09	69.3	39.96	0	-2	Gammaproteobacteria		Aeromonas schubertii	Eukaryotic AADC-type	No	ALP40838.1	AspT aspartate-alanine transporter family
NP_495743.1	NZ_CP018846.1	not_annotated	A	38.983	472	262	6	77	536	2086368	2087741	1.15e-99	344	59.11	0	3	Gammaproteobacteria		Pseudomonas putida	Eukaryotic AADC-type	No
NP_495743.1	NZ_CP024159.1	not_annotated	A	38.877	463	257	6	77	527	3377933	3376587	1.05e-98	341	59.4	0	-2	Gammaproteobacteria		Pseudomonas mosselii	Eukaryotic AADC-type	No
NP_495743.1	NC_007484.1	WP_002812175.1	A	28.636	440	274	7	123	545	3376624	3375374	2.15e-51	201	47.73	0	-2	Gammaproteobacteria		Nitrosococcus oceani	Eukaryotic AADC-type	No
NP_495743.1	NC_013960.1	WP_013031459.1	B	30.425	424	259	8	113	525	361190	362386	3.05e-51	201	47.88	0	2	Gammaproteobacteria		Nitrosococcus halophilus	Eukaryotic AADC-type	No
NP_495743.1	NZ_CP011012.1	ATC84013.1	A	24.018	433	299	7	129	543	24497	25759	1.4e-33	146	44.11	0	2	Gammaproteobacteria		Pseudoalteromonas agarivorans	Eukaryotic AADC-type	No
NP_495743.1	NZ_CP027524.1	QBJ74029.1	A	23.788	433	300	7	129	543	797879	796617	5.83e-33	144	43.88	0	-1	Gammaproteobacteria		Pseudoalteromonas carrageenovora	Eukaryotic AADC-type	No
NP_495743.1	NZ_CP009354.1	AIW14221.1	A	25.435	460	311	11	80	525	1814257	1812932	2.35e-28	130	44.78	0	-1	Gammaproteobacteria		Vibrio tubiashii	Eukaryotic AADC-type	No
NP_495743.1	NZ_CP009354.1	AIW14435.1	B	25.448	279	194	3	219	487	2055173	2055997	1.93e-13	82.4	42.65	0	2	Gammaproteobacteria		Vibrio tubiashii	Eukaryotic AADC-type	No
NP_495743.1	NZ_CP014039.2	AMG01410.1	A	25.47	479	326	15	81	545	887312	888697	1.37e-27	127	45.51	0	2	Gammaproteobacteria		Vibrio harveyi	Eukaryotic AADC-type	No
NP_495743.1	NC_006300.1	WP_041639635.1	A	25.714	420	260	11	148	536	801366	800170	1.83e-25	121	42.62	0	-2	Gammaproteobacteria		Mannheimia succiniciproducens	Eukaryotic AADC-type	No
NP_495743.1	NZ_CP033575.1	AYV13389.1	A	24.299	428	290	9	129	537	2232526	2231288	2.48e-25	120	42.52	0	-2	Gammaproteobacteria		Shewanella algae	Eukaryotic AADC-type	No
NP_495743.1	NZ_CP030241.1	AWY19613.1	A	23.651	482	309	13	62	510	628046	629413	4.24e-25	120	42.74	0	2	Gammaproteobacteria		Moraxella bovis	Eukaryotic AADC-type
NP_495743.1	NZ_AP018046.1	BAX54929.1	A	27.467	375	239	10	148	506	232047	233120	9.57e-25	119	45.33	0	3	Gammaproteobacteria		Photobacterium damselae	Eukaryotic AADC-type	No
NP_495743.1	NZ_CP011374.1	AKG18413.1	A	23.651	482	309	13	62	510	470298	471665	1.48e-24	118	42.32	0	3	Gammaproteobacteria		Moraxella bovoculi	Eukaryotic AADC-type	No
NP_495743.1	NZ_CP035368.1	QAT95661.1	A	25	428	276	13	148	547	1383084	1381852	4.51e-24	116	43.46	0	-2	Gammaproteobacteria		Haemophilus parainfluenzae	Eukaryotic AADC-type	No
NP_495743.1	NZ_CP008740.1	AKA46941.1	A	25.355	422	259	12	148	536	1121213	1120017	1.55e-23	115	42.42	0	-2	Gammaproteobacteria		Haemophilus influenzae	Eukaryotic AADC-type	No
NP_495743.1	NZ_LR134495.1	VEI76314.1	A	24.242	462	292	16	119	547	770313	771623	2.2e-23	114	43.94	0	3	Gammaproteobacteria		Mannheimia haemolytica	Eukaryotic AADC-type	No
NP_495743.1	NZ_CP024632.1	ATU45914.1	A	23.478	460	295	13	112	536	2251257	2249944	5.88e-22	110	43.7	0	-1	Gammaproteobacteria		Acinetobacter junii	Eukaryotic AADC-type	No
NP_495743.1	NZ_CP020588.1	ARG16267.1	A	24.814	403	247	12	148	517	1287694	1288833	1.15e-21	108	43.42	0	1	Gammaproteobacteria		Acinetobacter nosocomialis	Eukaryotic AADC-type	No
NP_495743.1	NZ_CP005974.1	AJR08227.1	A	23.83	470	325	12	80	542	1660954	1662285	2.29e-21	108	42.98	0	1	Gammaproteobacteria		Photobacterium gaetbulicola	Eukaryotic AADC-type	No
NP_495743.1	NZ_CP005974.1	AJR08932.1	B	23.656	279	199	4	219	487	2517993	2518817	9.63e-13	80.1	43.73	0	3	Gammaproteobacteria		Photobacterium gaetbulicola	Eukaryotic AADC-type	No	AJR08929.1	SLC6 family transporter upstream, also porin 5'
NP_495743.1	NZ_CP026055.1	AUU23555.1	A	25	272	193	5	219	487	3775580	3774789	7.11e-14	84	43.75	0	-3	Gammaproteobacteria		Aeromonas caviae	Eukaryotic AADC-type	No	UU23557.1	AspT aspartate-alanine transporter family - 2 genes downstream
NP_495743.1	NZ_CP028133.1	XV22053.1	A	23.138	376	270	11	120	487	4314906	4313812	5.41e-12	77.8	41.76	0	-1	Gammaproteobacteria		Aeromonas veronii	Eukaryotic AADC-type	No	AXV22055.1	AspT aspartate-alanine transporter family - 2 genes downstream
NP_495743.1	NC_016901.1	WP_006085345.1	A	22.939	279	201	5	219	487	1933230	1932406	2.78e-08	65.5	42.29	0	-3	Gammaproteobacteria		Shewanella baltica	Eukaryotic AADC-type	No
WP_132496353.1	NZ_CP019445.1	APZ05049.1	A	33.592	387	226	9	106	479	1781403	1780297	7.02e-52	199	49.87	0	-2	Enterobacteriaceae		Kosakonia cowanii	outgroup dec	No
WP_132496353.1	NC_014618.1	WP_013366301.1	A	30.576	399	265	7	106	503	2443442	2444605	5.62e-49	191	49.87	0	2	Enterobacteriaceae		Enterobacter lignolyticus	outgroup dec	possibly	WP_013366302.1	AA permease
WP_132496353.1	NC_014618.1	WP_013364299.1	B	25.419	358	217	13	135	481	266824	265868	6.31e-14	83.6	43.3	0	-3	Enterobacteriaceae		Enterobacter lignolyticus	Eukaryotic AADC-type	No
WP_132496353.1	NZ_CP015774.2	ANG93470.1	A	25.691	362	212	13	135	481	3021735	3022694	8.47e-17	92.8	44.48	0	3	Enterobacteriaceae		Lelliottia amnigena	Eukaryotic AADC-type	No
WP_132496353.1	NZ_CP018628.1	ASV56143.1	A	24.638	345	212	10	135	468	2957490	2958413	2.02e-14	85.1	43.48	0	3	Enterobacteriaceae		Lelliottia jeotgali	Eukaryotic AADC-type	No
WP_132496353.1	NZ_CP015113.1	APG18034.1	A	24.571	350	215	12	135	473	2369916	2370851	8.61e-10	70.1	44	0	3	Enterobacteriaceae		Kosakonia radicincitans	Eukaryotic AADC-type	No
WP_132496353.1	LR133904.1	VDY33010.1	A	85	540	81	0	28	567	770390	772009	0	987	91.67	0	2	Enterobacterales		Morganella morganii	Morganella-type	Yes	VDY33011.1	Tyt1-like tyrosine transporter
WP_132496353.1	NZ_LT575468.1	SBT60779.1	A	60.885	565	220	1	1	564	1416584	1418278	0	755	76.81	0	2	Enterobacterales		Plesiomonas shigelloides	Morganella-type	No		Ser/Thr transporter 3'
WP_132496353.1	NZ_CP006664.1	AIJ08986.1	A	29.952	414	275	8	94	503	2601896	2600688	1.14e-49	187	49.28	0	-2	Enterobacterales		Edwardsiella anguillarum	outgroup dec	possibly	AIJ08984.1	AA permease - put glu/gaba antiporter
WP_132496353.1	NZ_CP011254.1	AKG70903.1	A	25	324	231	7	112	433	4109487	4108546	4.67e-22	103	44.14	0	-2	Enterobacterales		Serratia fonticola	outgroup dec	No
WP_132496353.1	NZ_CP011254.1	AKG71963.1	B	27.679	336	180	15	146	472	5429008	5429853	4.17e-12	71.6	41.07	0	1	Enterobacterales		Serratia fonticola	Eukaryotic-type	No
WP_132496353.1	NC_010694.1	WP_049778748.1	C	24.419	344	249	8	135	474	1289297	1290307	9.69e-18	89.7	43.31	0	2	Enterobacterales		Erwinia tasmaniensis	outgroup dec	No
WP_132496353.1	NZ_LS483469.1	SQI39984.1	B	24.859	354	216	9	135	476	2618574	2617627	5.97e-17	87.4	43.79	0	-3	Enterobacterales		Serratia plymuthica	Eukaryotic-type	No
WP_132496353.1	NZ_LS483469.1	SQI42806.1	C	26.852	324	188	14	146	460	3291443	3292294	5e-11	68.2	41.36	0	2	Enterobacterales		Serratia plymuthica	Eukaryotic-type	No
WP_132496353.1	NZ_CP015750.1	AOR65333.1	A	24.576	354	224	10	135	480	4191343	4190387	1.83e-15	82.4	43.22	0	-3	Enterobacterales		Pectobacterium wasabiae	Eukaryotic-type	No
WP_132496353.1	NZ_CP017481.1	ASY77237.1	B	24.576	354	224	10	135	480	3527702	3526746	3.04e-15	82	42.94	0	-3	Enterobacterales		Pectobacterium polaris	Eukaryotic-type	No
WP_132496353.1	NZ_CP024901.1	AXG49139.1	A	24.534	322	199	9	133	447	4993726	4994580	2.38e-13	75.9	42.86	0	1	Enterobacterales		Photorhabdus laumondii	Eukaryotic-type	No
WP_132496353.1	NZ_CP024901.1	AXG47426.1	B	22.055	399	233	11	129	455	2758579	2757401	1.25e-10	67	38.35	0	-1	Enterobacterales		Photorhabdus laumondii	Enterococcus-type	Yes	AXG47425.1
WP_132496353.1	NZ_CP019706.1	ARJ40962.1	A	24.044	366	230	11	135	489	519823	518837	3.1e-13	75.5	43.17	0	-1	Enterobacterales		Pantoea alhagi	Eukaryotic AADC-type		"ARJ40961.1
WP_132496353.1	NZ_CP019706.1	ARJ43409.1	B	24.161	298	184	12	90	376	3396859	3396059	7.15e-09	61.2	42.62	0	-1	Enterobacterales		Pantoea alhagi	Eukaryotic AADC-type	No
WP_132496353.1	NZ_LS483470.1	SQI40960.1	A	25.13	386	241	17	120	499	1946956	1945925	3.12e-11	68.9	40.16	0	-2	Enterobacterales		Leminorella richardii	Eukaryotic AADC-type	No
WP_132496353.1	NZ_CP011104.1	AKH65221.1	A	22.025	395	234	11	129	455	4483024	4484190	1.01e-09	63.9	38.99	0	1	Enterobacterales		Photorhabdus temperata	Enterococcus-type		AKH65222.1
WP_132496353.1	NZ_CP005974.1	AJR09593.1	C	59.712	556	224	0	6	561	3312233	3310566	0	723	74.46	0	-2	Gammaproteobacteria		Photobacterium gaetbulicola	Morganella-type	No
WP_132496353.1	NZ_CP005974.1	AJR08536.1	D	22.713	317	197	12	150	456	2062121	2062957	3.01e-06	55.5	38.8	0	2	Gammaproteobacteria		Photobacterium gaetbulicola	Eukaryotic-type	No
WP_132496353.1	NZ_LR134376.1	VEG97345.1	A	55.635	559	247	1	7	565	3175571	3173898	0	689	73.7	0	-1	Gammaproteobacteria		Aeromonas encheleia	Morganella-type	No		Sulfer-containing transporter 3'
WP_132496353.1	NZ_LR134376.1	VEG95307.1	B	23.043	460	259	16	128	560	843342	842167	1.3e-15	85.5	38.91	0	-3	Gammaproteobacteria		Aeromonas encheleia	Eukaryotic-type	No	VEG95309.1	AspT aspartate-alanine transporter family - 2 genes downstream
WP_132496353.1	NC_008570.1	YP_857470.1	A	55.814	559	246	1	7	565	3337907	3336234	0	688	73.52	0	-1	Gammaproteobacteria		Aeromonas hydrophila	Morganella-type	No
WP_132496353.1	NZ_CP022742.1	ASU23863.1	A	48.921	556	268	5	10	561	363107	364738	1.27e-177	561	67.09	0	2	Gammaproteobacteria		Vibrio qinghaiensis	Morganella-type	No
WP_132496353.1	NZ_CP012882.1	ASM99096.1	A	49.097	554	271	3	13	565	1583893	1582262	1.71e-174	552	65.52	0	-1	Gammaproteobacteria		Vibrio vulnificus	Morganella-type	No
WP_132496353.1	NZ_CP020472.1	ARD21852.1	A	27.457	346	188	12	129	449	1822658	1821735	3.71e-20	100	44.22	0	-2	Gammaproteobacteria		Shewanella japonica	Eukaryotic-type	No	ARD21854.1
WP_132496353.1	NZ_CP013350.1	ALQ54091.1	A	26.486	370	207	15	129	473	858722	859711	9.54e-19	95.5	44.59	0	2	Gammaproteobacteria		Pseudoalteromonas issachenkonii	Eukaryotic-type	No
WP_132496353.1	NZ_CP011041.1	ATD02404.1	A	26.486	370	207	15	129	473	870407	871396	1.25e-18	95.1	44.59	0	2	Gammaproteobacteria		Pseudoalteromonas tetraodonis	Eukaryotic-type	No
WP_132496353.1	NC_015740.1	WP_013984113.1"	A	22.606	376	248	11	123	489	3941558	3942583	6.5e-09	63.9	38.56	0	2	Gammaproteobacteria		Pseudomonas stutzeri	Eukaryotic-type	No
WP_132496353.1	NZ_CP025120.1	AUD78794.1	A	24	250	172	8	215	451	1249637	1248903	1.23e-07	59.7	44.4	0	-1	Gammaproteobacteria		Kangiella profundi	Eukaryotic-type	No
WP_132496353.1	NC_013166.1	WP_012801145.1	A	24.603	252	170	8	215	452	1311413	1310676	4.75e-07	57.8	43.65	0	-2	Gammaproteobacteria		Kangiella koreensis	Eukaryotic-type	No
WP_132496353.1	NZ_LR134290.1	VEE15542.1	A	25.397	315	173	15	144	447	2334150	2333359	6.73e-07	57.4	39.37	0	-3	Gammaproteobacteria		Pseudomonas mendocina	Eukaryotic-type	No
